# HMGXB4 Targets *Sleeping Beauty* Transposition to Vertebrate Germinal Stem Cells

**DOI:** 10.1101/2020.06.15.145656

**Authors:** Anantharam Devaraj, Manvendra Singh, Suneel Narayanavari, Guo Yong, Jiaxuan Wang, Jichang Wang, Mareike Becker, Oliver Walisko, Andrea Schorn, Zoltán Cseresznyés, Dawid Grzela, Tamás Raskó, Matthias Selbach, Zoltán Ivics, Zsuzsanna Izsvák

**Affiliations:** Max-Delbrück-Center for Molecular Medicine in the Helmholtz Society (MDC), Robert-Rössle-Strasse 10, 13125 Berlin, Germany; Paul-Ehrlich-Institute, Division of Medical Biotechnology, Paul-Ehrlich-Strasse 51-59, 63225 Langen, Germany

**Author notes:** equal contributions (Anantharam Devaraj, Manvendra Singh). Corresponding authors, Zsuzsanna Izsvák (Z.I), Max-Delbrück-Center for Molecular Medicine (MDC), Robert-Rössle-Str. 10, 13125 Berlin, Germany, Zoltán Ivics.

**Keywords:** *Sleeping Beauty*, transposon, HMGXB4, transcriptional activator, H3K4me3, NuRF complex, chromatin remodelling, nucleolus, SETD1A, SUMOylation, germline, germinal stem cell, Wnt signalling, chromatin domain boundary

## Abstract

Transposons are parasitic genetic elements that frequently hijack key cellular processes of the host. HMGXB4 is a Wnt signalling-associated HMG-box protein, previously identified as a transcriptional regulating host factor of *Sleeping Beauty* (SB) transposition. Here, we establish that HMGXB4 is highly expressed from the zygote stage, and declines after transcriptional genome activation. Nevertheless, HMGXB4 is activated by its own promoter at 4-cell stage, responding to the parental-to-zygotic transition, marks stemness, and maintains its expression during germ cell specification. The HMGXB4 promoter is located at an active chromatin domain boundary. As a vertebrate-specific modulator of SETD1A and NuRF complexes, HMGXB4 links histone H3K4 methyltransferase- and ATP-dependent nucleosome remodelling activities. The expression of HMGXB4 is regulated by the KRAB-ZNF/TRIM28 epigenetic repression machinery. A post-transcriptional modification by SUMOylation diminishes its transcriptional activator function and regulates its nucleolar trafficking. Collectively, HMGXB4 positions SB transposition into an elaborate stem cell-specific transcriptional regulatory mechanism that is active during early embryogenesis and germline development, thereby potentiating heritable transposon insertions in the germline.
