## Supplementary material for "HMGXB4 Targets *Sleeping Beauty* Transposition to Vertebrate Germinal Stem Cells": HMG Supplemental Table

### Sheet: Sheet1
Genes	Oocytes	Zygotes	Two-Cells	Four-Cells	Eight-cells	Morula	ICM	EPI	PE	TE	ESC
ABCF1	5.00583	5.1925	5.56715	6.02842	7.10161	7.42326	5.26704	4.74356	4.51806	4.5957	5.81932
ACTB	7.5141	6.77162	7.32386	7.93834	8.50845	8.23391	13.3964	11.4196	12.719	13.1834	12.1564
ACTG1	9.62791	9.53935	10.1613	10.272	9.27821	8.69557	9.82532	11.2131	11.6232	10.3205	11.4143
AKIRIN1	7.18709	5.76917	4.58427	4.41845	6.3135	7.02849	6.76138	7.50435	7.40939	6.6515	8.52588
ALDOA	2.3105	5.40131	5.10819	5.71817	8.45909	8.70308	7.30943	8.83972	8.66053	8.52861	8.55854
ANP32B	7.94951	7.47694	6.5124	4.9511	6.28442	7.37868	8.3647	6.93648	8.00672	8.10817	6.42535
APEX1	6.29219	5.75401	5.38422	6.6423	7.08329	7.20681	7.42057	8.70378	8.12882	7.87153	8.18116
ARL6IP1	6.40133	6.93934	6.83691	7.18432	8.48602	7.40847	6.68696	5.82715	7.43188	7.27994	7.04196
ARPC2	8.50777	7.91236	7.5717	6.86775	7.40023	7.87528	7.69126	9.15626	9.38736	8.90007	8.43131
ATF4	4.46567	5.6391	5.92191	6.82913	8.15927	9.68492	7.65984	8.14399	7.71575	8.33522	7.99734
ATP5A1	7.77963	7.09222	7.44218	7.69646	6.21046	6.90599	9.27682	9.47288	9.72593	9.63387	9.07396
ATP5B	6.64191	6.99886	7.5209	7.58274	6.73613	5.31022	9.23304	9.51174	9.53849	9.65051	9.05386
ATP5C1	7.37241	6.02594	6.86136	7.3484	6.38382	5.13849	7.74143	8.98793	8.73183	8.92485	7.65308
ATP6V0E1	4.82296	6.51247	6.23536	6.3439	6.91182	7.69569	6.67862	7.72935	7.95227	7.51772	7.14651
ATP6V1E1	3.13507	4.75597	4.25264	4.96906	6.51478	7.77234	5.796	5.94615	6.70296	6.62431	5.16484
BANF1	5.70047	6.95118	6.83562	6.94587	6.92414	7.57194	6.24447	7.16856	7.00089	7.33104	7.27804
BAT2L2	5.70699	5.65593	5.46657	5.07489	5.10932	5.42856	5.84187	4.76401	5.30416	5.68848	5.55243
BRD2	6.70069	6.3951	6.71721	6.57374	6.50893	5.91555	5.93398	4.85175	5.36702	5.18765	5.65542
BRD4	5.86202	5.3699	5.49436	5.74186	5.0195	4.32435	4.64837	4.17513	4.13452	4.13449	4.68856
BTF3	8.90485	8.50614	8.95401	9.52879	9.35533	9.11673	9.59321	10.2624	9.78897	9.97006	10.1828
BUD31	3.29709	3.5475	3.57484	3.77747	7.51451	7.41655	6.83828	6.59789	6.16786	6.81993	6.64963
C11orf31	7.64041	5.3593	5.16699	6.48746	6.84067	6.51444	6.36937	6.66901	7.04753	6.54398	7.88333
C11orf58	5.33452	6.20544	5.87332	6.00053	4.29875	5.60187	6.31243	6.19891	6.72943	6.50379	6.56323
C12orf45	5.68933	3.74799	3.20926	3.9934	5.04194	6.05204	6.60541	5.39401	5.67169	6.17593	7.04256
C14orf166	9.11451	8.3941	9.0002	9.5319	8.75471	7.99227	7.81516	8.5684	8.20441	8.37226	8.7351
C14orf2	5.33042	5.50831	5.50463	6.22218	6.18394	6.46631	6.76662	5.88322	6.08989	5.45778	5.77315
C16orf88	6.48151	6.34328	6.11981	6.60384	5.29245	6.5272	5.95764	4.88904	5.66822	6.17298	6.58402
C1QBP	3.10638	4.13146	2.99447	3.97179	8.236	9.04629	8.0997	7.75183	8.25218	8.48814	7.13797
C21orf59	9.9957	8.92659	8.61134	7.73744	6.31778	6.6508	6.91413	7.65299	7.02161	7.43544	6.92273
C6orf48	6.3398	6.1305	6.76976	7.94845	8.03661	8.45508	5.59324	6.51136	5.35095	6.25967	5.77162
CALM2	9.60462	9.76033	10.2966	8.59625	7.97308	7.81253	9.95606	8.21857	9.35107	10.0106	8.55474
CCAR1	6.48177	5.86753	4.4354	3.50375	5.92063	6.63577	7.07136	5.58212	5.96975	6.83078	7.02457
CCDC59	8.13396	8.51372	8.26288	7.34461	6.47326	6.31705	6.47983	4.84613	5.17936	5.65646	5.43217
CCNI	9.90206	9.62457	10.0073	10.6897	7.9302	5.7992	6.85901	7.727	7.72922	7.18388	7.26637
CCT2	7.53722	7.56492	7.81263	7.15059	8.01535	7.77111	8.14144	8.6001	8.86936	8.79162	8.40892
CCT3	5.59912	6.29249	6.50069	6.91206	7.19962	7.23314	7.76415	8.72617	8.71738	8.38934	8.52271
CCT5	3.23786	4.2587	3.96527	4.51923	6.13364	6.61285	7.27348	7.53907	8.53133	8.21122	7.74178
CCT8	7.87243	8.09233	8.29984	8.50518	7.66393	7.17345	7.95612	7.84383	8.52105	8.79105	8.2734
CDC5L	8.04499	7.80648	7.96153	7.04116	5.92508	5.3804	5.04361	5.87535	6.37545	5.92332	5.78222
CFL1	7.95068	8.21444	8.38662	8.46564	9.02615	8.9522	9.36086	9.69204	9.72335	9.5386	9.54037
CHCHD2	8.27731	7.10261	7.28684	7.39751	8.75692	9.47945	8.68218	9.70888	9.18635	9.51105	8.98015
CHP	3.06789	4.12109	3.91725	4.43229	5.59763	5.18007	6.42972	6.42889	6.69198	6.04977	4.59719
CKS2	7.43011	5.19212	4.58927	5.34183	8.18583	8.3286	9.10944	7.14189	8.0573	8.11778	8.12456
CLEC2D	3.9244	3.73168	4.23414	3.99555	4.66756	5.48748	5.5276	4.86419	4.88353	5.37122	4.28063
CLTA	6.39454	6.40313	6.11081	6.22588	5.6819	6.42869	6.95848	6.96248	7.33469	7.6719	6.49888
CNBP	8.06429	8.25647	8.18979	7.61193	8.42262	9.07248	6.79137	6.63206	7.19246	7.32112	7.1206
COX4I1	7.3032	5.90239	5.538	7.04724	7.7674	7.83933	9.52951	10.4708	9.56052	9.426	9.38108
COX5B	6.66572	5.377	5.29586	6.3047	7.59432	7.22403	8.17115	9.3392	8.01714	7.78264	8.19526
COX6A1	7.95404	6.13103	6.08923	7.15266	8.11217	8.64915	9.00839	9.7662	9.50935	8.73773	9.13484
COX6C	6.66788	5.87658	5.7198	5.97094	5.71333	5.61888	7.42021	8.47898	7.30667	6.13143	6.47825
COX7A2	6.00995	5.42854	5.37517	5.81426	5.94322	6.04337	7.90349	8.3358	7.64118	7.02584	7.69853
COX7C	7.02499	7.17311	7.10857	7.48862	7.26492	5.70241	8.46897	9.78357	8.44535	7.3918	9.45768
COX8A	6.54275	5.07179	5.37139	5.59385	6.03292	6.29901	7.87713	9.43475	8.13857	7.5449	8.97121
CS	5.72651	7.07882	7.28858	7.1994	7.86304	6.64327	5.5065	5.76774	6.99193	7.21486	5.72534
CSDE1	8.38698	9.09778	9.31043	8.42928	7.08932	6.8666	7.06962	7.25965	7.63449	7.49224	7.45157
CSNK2B	7.80427	7.06448	7.14858	7.85899	7.8964	7.3444	7.78293	7.63811	7.46187	7.49416	7.67848
CTSL2	6.79237	5.89685	5.60546	5.87497	8.58743	8.58734	8.0088	5.94742	8.36839	7.89983	6.54673
CWC15	5.79939	6.06292	5.51844	4.78853	6.83648	7.1759	6.43531	4.96061	6.26672	5.93006	5.88096
CYB5R3	3.37208	3.75869	3.95315	3.81932	4.31524	4.88659	6.7157	4.83235	5.2179	4.90003	5.30776
DBI	7.6731	5.95131	5.37494	5.84744	7.07177	5.35205	8.19596	7.41987	8.70357	8.26187	7.67847
DDT	4.4206	3.7296	3.78278	5.04996	5.48216	4.04007	4.45196	7.88135	7.91924	6.39622	6.78051
DHX36	4.56898	4.71854	4.44679	3.93361	4.21923	4.68488	4.9789	4.87376	5.11664	4.43409	5.5893
DNAJA1	9.65378	9.2436	9.43477	9.25694	9.94778	9.16017	8.21219	8.40589	8.79703	8.99138	7.89749
DNAJB6	7.57272	6.98473	6.18943	6.10432	7.85872	7.32001	5.58139	6.45189	6.00957	6.61015	6.94987
DNAJC8	6.36233	6.95211	6.94404	6.80055	7.74808	7.63824	5.99505	6.13361	6.87631	6.85434	6.63115
DNAJC9	9.16567	7.88875	8.15729	7.62859	7.46555	6.9972	6.84626	5.50349	7.06969	6.54731	6.15998
DULLARD	5.26395	5.27041	5.68267	5.92716	6.24657	6.14379	4.8005	5.85971	5.88854	5.62471	5.31915
DYNLL1	7.40409	6.7607	6.67977	5.79082	9.03414	8.45943	7.52192	7.70236	8.06693	7.39294	9.56319
EEF1A1	10.6278	10.3826	11.1508	12.1495	12.3868	12.7607	13.389	13.0065	12.4328	12.6834	12.3583
EEF1A1P9	4.08666	3.1198	4.04545	6.2253	5.58746	6.40145	9.09552	6.74429	7.3138	7.8666	5.25287
EEF1B2	7.84053	7.47162	7.25959	9.25707	8.99247	8.94496	9.44722	10.5594	9.97852	9.74836	10.279
EEF1D	3.79074	3.60852	3.51876	4.91486	5.01038	5.29082	5.39479	6.32528	5.67136	5.97456	5.58634
EEF1E1	5.83475	5.16571	4.64486	4.71473	5.15033	5.65769	6.59358	5.3921	4.43478	6.18847	6.61835
EEF1G	8.7801	8.41246	9.19622	11.0022	10.7133	10.7817	10.1765	10.9445	10.6172	10.4586	11.0829
EIF1	10.3765	9.83368	10.2329	10.048	11.0741	11.1398	9.76707	9.762	9.8427	9.72778	9.06591
EIF2S2	6.4019	7.22206	6.37558	5.24576	7.41282	8.33415	8.69121	7.72667	7.9468	8.14263	7.57539
EIF3D	3.68615	3.24835	2.59611	4.26323	6.02464	7.29876	7.525	7.80772	7.67019	7.67932	6.47793
EIF3E	7.40646	7.04538	6.91186	6.46614	6.96021	8.27768	9.16674	8.63644	8.86572	9.19231	8.7309
EIF3F	8.70194	8.07189	8.53182	9.83918	9.70322	9.05158	8.57117	9.19314	8.83204	8.58513	9.06411
EIF3H	7.90713	7.11669	7.71969	8.73874	8.95413	8.67017	8.24864	9.18058	8.87185	8.75609	8.3222
EIF3I	5.98826	5.34619	4.41296	5.63407	8.44265	8.93414	8.08127	7.83313	8.32501	8.48993	8.16555
EIF3J	3.47777	4.71475	4.11595	2.93883	7.29884	7.2712	6.7523	5.26974	6.63454	6.49923	4.67073
EIF3K	6.04656	5.40139	5.63499	6.96997	8.29668	8.82749	8.54067	9.89327	8.5731	8.36002	8.16818
EIF3M	5.45594	5.73041	6.19802	6.47305	7.57077	7.7972	8.60331	8.06369	8.7506	8.87121	8.08654
EIF4A1	4.23104	3.5464	2.80207	4.87567	9.182	9.56638	9.78152	9.79563	9.64664	10.0982	9.63856
EIF4A2	8.17347	8.77239	9.13829	9.86364	9.1637	8.06327	7.57586	7.89491	7.99982	7.83726	7.4935
EIF4B	5.80648	6.18433	6.31409	7.23803	7.46481	7.06065	7.03215	7.09649	7.09585	7.04157	7.24776
EIF4G1	3.67504	3.86984	3.34473	3.87946	6.10233	6.58528	6.49138	5.45453	6.07194	6.11485	6.03483
EIF4H	6.47891	6.35368	6.15051	5.88392	6.3797	7.21538	8.03959	7.21018	7.75596	8.30265	7.2097
EIF5	6.33448	6.07592	5.82639	5.79207	8.62831	7.8506	5.57899	6.51159	7.05239	6.81506	6.93199
EIF5A	3.69788	3.84715	3.91807	3.68698	5.95698	5.32671	6.43077	7.05776	7.06283	7.03891	7.11747
EIF5B	8.34212	8.78884	7.70729	5.57398	7.23833	6.91479	7.34961	5.50416	6.29736	6.74309	6.43066
ENY2	7.98277	6.51952	6.65426	6.45514	5.98001	5.57932	5.66005	5.06404	4.32201	4.70569	5.69958
ERH	3.91803	7.00935	6.55248	4.57596	6.41012	6.54307	6.60249	5.8274	4.83542	5.79503	6.13469
EZR	7.91487	8.27412	8.25367	7.51668	5.02049	4.53157	8.63047	6.40571	7.13394	7.96657	6.14513
FAM119A	4.94804	4.21077	4.02401	3.89188	8.43207	9.79211	5.27701	7.6361	6.30389	4.79792	4.85677
FAM133B	6.81252	7.04588	5.73582	4.12562	6.17261	5.44631	5.2427	3.64002	4.47963	4.36287	5.12085
FAU	6.9515	5.7206	6.14514	7.56205	9.44722	9.70987	10.0609	10.1871	9.91131	9.8236	10.2724
FRG1	6.06057	6.51169	7.17921	6.26505	7.02652	7.58073	6.54471	6.01866	5.90288	6.03057	5.3733
FTL	12.2278	10.8555	11.9597	10.637	9.25656	7.96099	9.20045	8.30273	8.70145	8.89729	10.9498
GAPDH	6.52002	7.04844	7.37182	8.33986	8.56989	8.06302	11.5589	12.072	11.5459	12.0067	12.7915
GAS5	7.51668	7.34444	8.0765	8.70247	9.15924	9.33513	8.26048	8.5754	7.88282	7.47737	8.38269
GDI2	6.00291	7.99689	8.55935	8.44107	7.27841	6.41816	6.79859	7.00607	7.84165	7.71831	7.36745
GMNN	7.15031	7.22293	7.1584	6.93732	7.62495	7.49876	6.13731	6.67865	6.57969	6.9205	6.67869
GNB2L1	7.87222	7.11191	7.48734	8.69996	10.3969	11.5267	10.666	11.6249	11.3275	11.033	11.6666
GNL3	4.41561	6.1326	6.22176	6.17941	6.57996	7.3992	7.4182	6.42549	6.85707	6.86691	6.38058
GOSR1	3.86925	3.06691	3.08682	3.91637	7.77329	9.07483	5.29971	6.9789	5.43131	4.60041	4.55612
GPATCH4	6.03445	5.63447	5.52579	5.92878	7.05944	7.7387	7.20908	6.61786	7.22218	6.75748	6.87629
GPX1	5.10862	4.79279	4.17256	5.74259	7.09143	7.77281	6.70606	8.67308	7.3386	7.15385	8.35022
H3F3A	9.12412	8.25113	8.50964	7.63644	9.20046	8.96999	8.65569	9.70789	9.0387	8.63665	10.4131
H3F3B	10.8602	10.7932	11.2011	10.3876	10.5312	10.4864	9.19923	7.98829	8.37892	8.7626	8.61926
H3F3C	6.35728	5.22543	6.0446	6.41371	6.33654	6.56677	6.06744	3.61503	4.7331	5.28595	3.76494
HESRG	4.46162	5.57216	5.08443	5.07905	4.73115	4.05662	3.93117	7.3103	4.06001	4.85349	8.93198
HMGB1	8.85297	8.6517	8.25676	7.2925	7.17443	9.27449	9.56185	7.27438	8.77567	9.18005	9.10679
HMGN2	5.66267	7.63795	7.61296	7.4436	7.06829	7.59719	7.11649	6.90587	7.64428	7.51939	8.5093
HMGXB4	7.03734	6.67334	6.4228	6.32531	4.18156	3.92328	2.76924	4.31509	3.15339	3.36419	4.72143
HN1	3.94485	3.61019	3.42816	4.40366	7.3974	9.25132	7.77067	8.35173	7.37249	8.18516	8.27488
HNRNPA1	8.74461	8.99174	9.2244	8.92566	9.73393	9.97405	10.3744	10.1512	9.94452	9.93255	10.2483
HNRNPA1L2	7.2476	7.73131	7.77165	7.40901	7.27234	7.44514	8.08208	7.47179	7.50912	7.41233	7.38846
HNRNPC	5.72539	7.05663	6.66955	6.44605	8.81134	8.77204	8.63342	7.97529	8.56346	8.79078	8.3189
HNRNPD	4.6924	6.35284	5.89265	5.22631	7.45593	8.07701	8.43229	7.5969	8.67814	8.42282	8.69996
HNRNPF	8.16071	7.44047	7.4251	7.19614	8.95344	8.09607	9.16377	8.40975	8.31802	8.8741	7.62028
HNRNPH1	3.02382	3.46453	3.36896	3.82476	6.79342	6.88262	5.33316	5.71461	6.24056	5.11445	6.63291
HNRNPK	4.97721	4.8007	4.18528	3.61093	6.48223	6.75406	7.86813	6.74542	7.18027	7.15453	7.18589
HNRNPM	4.21193	4.02559	3.79705	3.69313	7.06821	7.33457	7.14431	7.04497	7.06935	7.15683	7.69248
HNRPA1L-2	8.00318	8.25861	8.53884	8.24236	8.82942	8.88308	9.14909	8.91973	8.64807	8.69864	8.94477
HNRPDL	5.91496	4.42052	3.84048	5.0816	8.53511	8.90108	7.61251	7.42186	7.84634	7.60518	7.9583
HSP90AA1	10.2758	10.8136	10.7086	7.91489	8.5846	8.29431	11.2733	10.9016	11.2648	11.0217	10.0508
HSP90AB1	8.03715	7.58079	9.05749	9.33961	7.79795	6.32838	9.19297	9.97354	10.0538	9.9069	9.52141
HSPA8	10.4724	11.1386	11.6912	11.5647	11.3849	10.3379	11.5351	11.5926	11.7235	11.583	10.5153
ILF2	7.37818	7.69426	8.14117	8.23734	9.59203	8.99409	8.19758	8.05775	8.5137	8.4724	7.93571
ILF3	5.11466	5.04713	4.82375	5.47204	5.49249	5.90126	5.43832	4.62654	5.41321	5.62013	6.2975
KPNB1	6.04837	6.26273	6.00075	5.69724	6.68731	6.73139	8.13399	7.35747	7.93917	8.21073	7.48033
LDHA	3.63626	4.92055	4.69399	5.57392	9.59146	11.3327	8.17243	8.55802	9.75367	9.67615	7.90277
LMAN2	6.65617	5.18414	5.42004	5.671	5.64651	5.81078	6.10932	6.11799	6.23682	6.45405	6.06635
LOC440926	9.14952	8.23834	8.5039	7.67628	9.24531	8.9654	8.69383	9.73779	9.11558	8.67955	10.4235
LUC7L3	7.16388	6.84505	6.50543	6.26731	7.58307	7.44238	6.5077	5.7705	6.11344	6.45423	6.95267
LYAR	9.0717	7.44385	7.01434	5.61822	7.35874	7.85799	7.65897	6.9808	6.2869	7.19821	7.07245
MARS	3.0817	4.64004	4.54181	4.77107	5.56949	5.19789	5.68983	6.91798	4.57014	5.31879	5.65225
MCM3	6.54823	7.71746	7.73034	8.28924	6.17711	5.7168	6.28547	6.57733	6.40684	6.33949	7.29356
METAP2	6.67257	7.39494	7.61175	6.31573	7.57738	6.76337	6.37706	5.47217	6.81931	6.47873	5.87428
MORF4L1	8.03181	8.0682	8.07889	8.1272	5.87199	6.92591	8.212	8.18024	7.97465	8.20882	8.31464
MRFAP1	5.47807	6.31193	6.13177	6.9714	8.02692	8.67428	8.45939	8.27161	8.67353	8.88401	7.9561
MRPL20	4.08534	5.19912	5.50079	6.1481	7.98792	7.97835	7.95719	8.38417	8.23108	8.50266	7.92663
MRPL32	7.55393	6.73114	6.79888	7.01455	5.97916	6.71427	6.24358	7.21703	6.67881	6.96247	6.75476
MRPL37	5.12951	5.5874	4.97499	6.60076	6.40095	6.98324	6.84506	7.70918	7.34472	7.56231	7.08309
MRPS18B	7.15771	6.55357	6.1385	6.42768	6.78203	7.16079	6.72286	6.17711	7.06822	7.2901	6.65036
MRPS24	5.86826	4.73434	4.60717	5.09878	6.61609	7.36951	8.1939	8.46267	8.29075	8.12812	7.48116
MRPS5	3.8666	4.38034	4.19302	3.97794	4.06362	5.13228	5.55539	7.17404	6.95075	6.52861	5.41495
MRPS7	3.22226	3.24257	3.04395	4.21358	6.53948	7.36252	6.62244	6.97949	7.24667	7.16032	6.90333
MTRNR2L1	7.4044	10.1149	9.63931	10.0551	10.7671	11.3582	11.3554	11.5197	10.273	9.76147	10.4339
MTRNR2L10	2.69982	3.9012	4.19897	6.18412	5.84032	6.73748	9.07158	7.52878	7.22993	7.09389	5.18927
MTRNR2L2	8.9875	12.708	11.5133	11.5308	12.6576	13.5331	14.214	13.5286	13.301	12.5818	12.9939
MTRNR2L6	6.87713	9.63644	9.01307	9.49306	10.2186	10.9076	10.6012	11.1711	9.65863	9.12713	10.1067
MTRNR2L8	7.40462	10.7793	9.76859	10.071	10.9013	11.7569	12.6763	11.9887	11.7443	11.118	11.2802
MTRNR2L9	7.99831	10.5519	9.72244	10.3866	10.858	11.8828	10.9447	12.6138	10.6972	10.1368	12.1086
MYL12B	7.43635	6.27494	5.85521	5.82448	6.58846	6.59586	7.85371	7.93202	8.03399	8.03989	7.59927
NACA	4.78789	4.85057	4.88691	5.8273	7.57268	8.19459	7.36269	7.90089	7.74019	7.72246	7.53949
NAP1L1	7.81158	7.69338	8.39731	8.08789	8.52011	7.29027	7.28475	7.69177	7.67201	7.49961	8.49259
NASP	7.31871	6.95097	7.72548	7.26643	7.19356	6.93594	6.14749	7.12867	7.02344	7.04351	7.54977
NCL	4.90214	6.1192	6.1581	5.86968	8.33454	8.60951	9.06069	7.837	8.07012	8.45004	8.04925
NCRNA00188	5.05398	5.35353	5.314	7.35006	7.99156	8.76826	8.60164	9.83128	8.91811	8.63564	8.72224
NCRNA00275	4.43755	5.38492	5.17867	5.56031	6.56623	6.52336	6.78469	7.27858	6.63526	6.07965	7.12797
NDUFA13	5.38172	4.30438	4.61908	6.1376	6.1276	6.36562	7.69266	8.60033	7.27077	6.80575	8.35715
NDUFA4	6.38606	5.11698	4.71328	5.16431	6.19185	6.78785	7.83501	8.94603	8.62434	8.03674	9.00763
NDUFA6	6.50902	5.65673	5.78366	6.32054	7.15496	6.39517	7.56711	7.91299	7.64214	7.1999	7.07816
NDUFB8	6.82558	5.95306	5.9331	6.82614	6.83304	5.42736	7.29713	7.94402	7.23499	7.11446	7.76972
NDUFB9	7.85644	5.58814	5.73483	7.24228	8.09048	8.26262	9.37239	9.79247	9.90796	9.54395	8.79903
NDUFS3	6.06593	4.42314	4.49298	4.74485	5.06351	5.76753	7.63045	7.37522	6.73993	7.25047	6.97274
NDUFV2	6.29855	4.20007	4.03445	4.32375	6.13049	6.61238	7.11999	8.1784	8.13754	8.24924	8.55253
NEDD8	5.90434	6.18313	5.48797	5.64569	5.81183	6.58648	7.5156	8.34988	7.47022	7.2636	7.75553
NGRN	4.6492	5.71056	5.45662	5.80372	7.07375	7.55387	6.63224	5.43461	6.33426	6.17226	6.75053
NHP2	4.41693	3.7052	3.93876	4.63318	8.17408	8.97092	7.60261	8.40644	7.55324	7.45457	8.65658
NHP2L1	4.92837	5.02442	4.55682	5.41367	7.64591	8.84714	7.47759	7.63258	7.13362	7.46683	7.54912
NME1-NME2	3.50705	3.32535	3.99028	5.13491	4.99641	5.84463	7.2537	7.47381	7.41411	7.55011	7.53266
NME2	5.76062	5.37143	6.28548	7.46929	7.23338	8.0392	9.53882	9.63337	9.61817	9.63345	9.60287
NOP10	8.09847	6.50598	5.84239	5.7919	7.31332	8.05391	7.61006	8.19003	7.07857	7.46766	8.05909
NOP56	8.0305	8.22389	9.07946	9.53967	8.43054	8.83364	7.7157	7.87188	7.58481	8.07385	7.96808
NOP58	7.25934	6.7589	5.5823	3.72307	8.74941	8.41834	8.85419	7.60986	8.93172	9.00358	7.9997
NPM1	10.5667	10.4117	11.0127	10.5797	11.3462	12.3087	11.5482	11.512	11.146	11.6175	10.9487
NPM3	7.01077	6.38773	7.38673	8.01422	7.68889	5.2103	4.79427	7.1361	6.00751	5.94302	7.39816
NSA2	3.50588	5.23248	4.58691	4.15858	7.95189	8.98905	8.35972	8.06609	7.78714	8.07794	7.27003
OAZ1	7.09905	6.12986	5.76531	7.14999	8.68834	8.45485	9.41705	10.2866	9.8453	9.99297	9.38387
ORC6L	6.03154	5.53113	4.45951	4.07341	6.00097	4.99321	4.94435	5.09988	6.00572	5.16669	5.86407
OST4	4.32576	5.59668	5.53706	4.76068	5.802	5.98399	7.63735	7.84956	6.86788	6.09341	7.2354
P4HB	5.10995	5.11499	5.26908	5.92837	6.22221	6.15348	7.18829	6.43015	7.70959	7.38828	6.70058
PA2G4	7.35494	7.09873	6.97305	6.89137	6.67383	7.74803	8.46276	8.39824	8.54754	8.97366	7.82397
PABPC1	8.30231	8.04286	8.82816	8.84284	9.75837	9.90819	10.7935	10.3645	11.2877	11.23	9.94408
PABPN1	6.86446	7.10711	6.66781	6.2879	7.26002	6.92581	6.6825	7.14732	7.47625	6.87509	7.63341
PAIP1	9.66138	9.75109	10.2126	9.90831	6.52991	4.78077	6.11768	6.873	6.21521	6.20057	4.56581
PCBP1	11.1603	10.3996	10.3714	10.1265	8.63234	9.10163	9.77331	9.85297	9.49122	9.82302	9.14084
PCBP2	5.72939	6.056	5.97667	7.19493	7.51086	6.24064	5.83253	6.47386	6.26488	6.49316	6.19672
PCMT1	6.15907	5.95023	5.54443	4.93899	6.69482	6.65336	6.86045	7.26083	7.16481	7.27793	6.20851
PCNA	11.1081	11.4244	11.6129	10.5541	9.47465	8.18971	6.54995	7.8301	6.96362	8.33838	8.32011
PFDN1	3.50548	5.68546	5.54072	4.86157	7.72673	8.10059	6.71344	6.68417	6.40866	6.62796	6.59566
PFDN2	7.51185	6.395	6.24594	6.98414	7.71194	7.65846	7.70511	6.43873	6.64257	7.27228	6.5189
PFDN5	6.18679	6.20044	6.01905	7.1159	7.55124	7.49873	6.71385	7.85232	6.36559	6.63544	7.35957
PFN1	7.1404	6.18974	5.99844	7.35045	8.21963	7.97023	8.25341	9.47408	9.33247	8.9893	9.15305
PHB	4.42095	5.02131	4.66724	5.14302	5.92722	7.16627	7.41494	8.08352	7.75846	7.80748	7.51548
PHB2	7.83279	6.67121	7.13902	8.41304	7.7366	6.81754	8.32421	8.93857	8.81106	9.14199	8.25011
PLEKHB2	6.18178	5.87151	5.45014	5.32909	5.93774	6.86849	7.51585	6.28979	7.34729	7.84889	5.70051
POLR1D	7.11638	6.77159	6.49265	7.28475	7.22035	7.26223	6.14614	6.83044	6.62033	6.8393	6.84548
POLR2E	2.52467	3.36658	3.21325	3.31713	5.45709	6.83915	5.6748	6.44375	5.48666	5.91183	6.39526
POLR2F	4.86563	3.30752	3.05403	4.15574	5.64459	6.70197	4.93487	4.90067	5.20082	5.48826	5.49879
POLR2K	5.41601	5.02168	5.15517	6.02335	5.37216	6.36724	6.17061	4.68385	5.6421	5.31878	5.68595
POMP	5.67107	4.70703	4.07885	4.00092	5.73084	7.18275	7.23858	7.27279	7.07914	6.83922	7.01251
PPIA	9.12872	7.38605	8.46903	8.22581	8.42687	9.30632	10.2748	10.5323	10.1515	10.3748	10.2132
PPIG	8.31868	8.63039	8.22437	7.79297	8.34046	8.08635	7.09711	5.93773	7.23168	6.93766	6.62673
PPP1CC	6.39442	7.07963	6.97289	7.66389	9.07231	8.30071	8.14483	7.69009	8.34657	8.19114	7.82796
PRDX1	4.65042	4.73997	3.82102	4.87805	8.04632	8.47801	12.1211	11.6891	10.869	11.8504	9.94194
PRMT1	5.82172	4.67548	5.11802	5.83232	5.82537	5.02526	5.8652	6.53099	6.17305	6.23173	6.96588
PRPF40A	8.13722	8.16133	8.06225	6.60354	6.8376	6.46136	5.90437	5.13348	5.96037	5.66538	6.33787
PSMA2	7.1521	7.21762	7.53483	7.7712	6.52099	6.93174	6.9736	7.17816	7.63547	7.41388	7.59857
PSMA4	7.61707	7.87682	7.43806	6.20082	4.77448	7.06205	7.78509	7.76014	8.49024	8.32331	8.21584
PSMA6	4.88779	5.52266	5.07466	6.07772	7.99296	8.8538	7.93381	8.10277	8.36808	8.75805	8.30577
PSMB1	5.4321	4.95385	4.45215	5.43433	7.63052	7.87528	8.846	9.13263	8.45355	8.78274	9.21392
PSMB2	6.8388	5.77229	5.51515	6.4349	7.35406	7.54709	7.78126	8.04732	7.30856	7.84273	8.3362
PSMB5	5.16545	4.50928	4.9474	6.62401	6.79034	7.0821	8.06341	8.00954	8.14843	8.11052	8.55744
PSMB6	7.10964	5.44382	5.76928	7.18238	7.88831	8.56584	8.57932	8.90862	8.19436	8.56668	8.59438
PSMB7	5.86257	5.25087	5.14749	5.91504	7.26263	7.68753	7.89155	8.3456	7.56676	8.39385	8.22358
PSMC1	3.68638	5.99767	5.82464	5.84783	5.93782	6.17145	6.57425	7.15087	8.08534	7.77944	6.99535
PSMD1	7.65193	7.42781	7.33092	7.12897	6.17321	5.64109	6.03961	6.51131	7.05938	6.99406	6.94808
PSMD14	2.83585	5.23362	5.19515	5.6498	5.85897	5.85462	6.5493	7.31583	6.52547	7.31843	6.77274
PSMD2	7.65266	7.50547	7.95369	7.74651	7.74225	7.00173	6.28962	7.06186	6.92308	6.89639	6.46229
PSMD4	3.11832	5.3159	5.10127	5.71837	6.6346	6.34856	6.90074	7.28469	6.21553	6.59813	6.2342
PTGES3	8.90766	8.91525	9.09036	8.61193	7.8377	8.06785	9.61525	9.08716	9.44637	9.75636	8.60445
PTMA	9.24268	8.86965	8.95301	8.51458	10.9257	11.5736	12.4326	11.6466	11.4746	11.9595	12.0384
PTRH2	2.72127	4.92463	4.75499	5.75965	7.0552	7.0733	6.67064	5.19204	6.1592	6.16465	5.18672
PTTG1	11.586	11.1517	12.0715	11.7816	10.7234	8.9806	6.92425	6.67022	6.0506	7.05653	7.58063
PWP1	8.97466	8.78263	8.98713	8.19122	6.71921	6.59656	6.05317	6.17922	6.31223	6.87802	6.17247
RAB11A	6.04586	6.02025	5.94634	6.13497	7.17064	7.1043	6.67231	7.20245	7.0913	7.59699	6.44902
RAN	9.3512	8.65255	9.26145	9.28092	10.4152	10.3117	10.1744	10.7481	10.2823	10.5803	10.352
RBM25	6.22891	6.2985	5.65655	4.81597	7.97613	7.48154	6.08763	5.65847	5.95992	6.35035	6.8358
RBM34	5.63569	5.72041	4.87203	4.54472	6.1907	6.40737	6.62997	4.97127	5.48421	5.7287	5.7329
RBM39	5.79724	6.31755	5.75522	5.35453	7.02176	6.26724	5.61524	5.66396	5.87111	6.00554	6.3304
RBM8A	4.61323	3.46941	3.52287	4.09747	7.92749	7.52628	6.77334	7.71151	6.34155	6.31397	6.36235
RBPJ	6.06138	5.49836	4.82071	4.85837	6.05925	5.87603	6.70577	6.71468	6.02702	6.72376	7.90576
RBX1	7.59946	5.97393	6.11624	5.87056	6.38732	6.91167	7.42792	6.60444	7.66328	7.03467	7.32979
RHOA	8.93393	8.24084	8.20998	8.01953	8.75076	8.57762	8.30189	8.96961	9.1674	9.32395	8.60543
RPL10	9.18451	8.55388	10.0603	10.7241	10.7465	9.82949	9.78627	11.1183	10.078	10.1744	10.2721
RPL10A	8.9952	8.40495	9.42805	10.3913	10.9418	11.2727	11.7007	11.7393	11.1509	11.3619	11.5183
RPL11	9.466	9.17381	9.45675	10.3607	10.6999	11.3077	11.7628	11.8014	11.2929	11.2376	11.6886
RPL12	9.22798	8.74532	9.0076	9.90359	10.3065	10.5757	11.7556	12.0301	11.4116	11.4866	11.5326
RPL13	7.58541	6.33151	5.99914	7.22286	7.61255	8.50853	9.42308	10.7629	9.63862	9.6292	10.5321
RPL13A	9.53575	8.89923	9.52061	10.5021	10.7919	11.1095	11.4067	11.4739	10.8128	10.9314	10.96
RPL13AP20	5.27077	4.62757	5.1389	6.3401	6.4328	6.95714	8.2296	7.43642	7.106	7.32242	6.8511
RPL13AP5	9.34609	8.83032	9.41561	10.3791	10.6442	11.0702	11.6072	11.5262	10.8722	10.9612	11.2854
RPL14	8.81001	7.26785	7.91614	8.5226	9.60258	10.6121	10.9786	11.0554	10.5805	10.8792	11.1747
RPL15	8.7684	8.59427	9.25257	9.75531	9.8244	9.36866	9.61332	10.1478	9.9197	9.94866	10.1877
RPL17	7.56446	5.78971	5.7911	6.91433	8.70871	10.3914	10.8003	11.046	10.8667	10.8724	11.0175
RPL18	8.35323	7.31126	7.92081	9.48504	10.3733	10.68	10.4674	11.0966	10.4543	10.3179	10.8151
RPL18A	8.56405	8.02083	7.8609	9.16859	9.35922	9.73226	10.3825	11.1316	10.7216	10.5052	11.1235
RPL18AP3	8.54227	7.98306	7.83765	9.14486	9.32855	9.69924	10.3503	11.1138	10.6879	10.4823	11.1033
RPL19	8.24771	7.38828	7.96945	9.24561	10.2751	11.5034	11.814	12.2125	11.2842	11.4603	11.728
RPL21	7.11028	6.50291	6.15893	5.97138	7.68954	9.25436	10.3528	9.87375	10.0032	9.86657	9.90425
RPL21P28	7.13219	6.54458	6.18511	5.96967	7.69823	9.27005	10.3678	9.86147	10.0307	9.88128	9.91592
RPL22	4.4797	4.44495	4.14639	4.59202	6.05536	6.76055	8.75838	7.97008	8.17341	7.19067	7.96387
RPL23	8.62869	8.97212	8.7054	9.42532	9.72829	10.4061	12.0226	11.7602	11.5357	10.6143	11.3423
RPL23A	8.43052	7.90875	9.11063	10.3387	9.63548	9.52416	10.183	9.90111	8.84755	9.36001	9.51621
RPL24	10.1438	9.96419	10.2049	10.7373	10.9387	11.3528	12.7304	12.2446	11.4419	11.7588	11.5464
RPL26	9.3765	9.98431	10.5848	10.6624	11.6688	12.2512	12.82	11.5076	12.0051	11.2494	11.2959
RPL26L1	9.38324	8.13922	8.13381	7.40533	7.94379	8.10027	7.51813	6.91283	7.01171	7.45699	6.91886
RPL27	8.90242	8.35865	8.84223	10.1243	10.1587	10.1941	11.055	11.1546	10.5946	10.0862	10.7684
RPL27A	6.42063	5.96435	6.30283	7.20751	7.1691	7.03188	8.53017	8.39759	8.2481	7.83524	8.97208
RPL28	6.06612	5.26391	6.3711	7.47332	7.89626	7.15847	6.52519	7.84056	7.25173	6.59137	7.6169
RPL29	10.0917	9.99399	10.708	11.4567	11.3784	11.7231	11.248	11.7195	11.2833	11.1896	11.2022
RPL3	9.31919	8.63526	9.48173	10.2055	10.8458	11.3203	11.4035	11.8646	11.0377	11.0312	11.3365
RPL30	10.2724	9.79651	10.5661	11.4068	11.7025	11.0969	11.1274	11.2705	10.9352	10.2302	11.0557
RPL31	5.1625	6.38316	6.64601	7.52775	7.99489	8.06422	9.58312	9.57477	8.8296	8.00922	9.28536
RPL32	7.20015	6.95215	7.51496	8.07095	8.44426	8.46734	9.3282	9.64714	9.18067	8.74243	9.37911
RPL35	8.15313	8.45268	8.51984	9.45843	10.0344	9.86104	10.6822	11.2592	10.0639	9.40553	10.8982
RPL35A	8.1656	8.62118	9.09629	9.37422	9.85306	9.75814	10.8359	10.7852	10.3796	9.60608	10.7467
RPL36	9.39598	10.0066	10.796	10.6312	11.2292	9.94531	10.0357	10.5181	9.40776	8.85201	9.87623
RPL36A	8.68129	10.8735	11.0114	10.6346	11.0944	10.1666	10.3856	10.7678	9.34424	8.31725	9.73295
RPL37	5.62439	7.63257	8.01873	6.59568	8.07082	8.1803	9.5186	9.00798	6.99851	6.38701	8.00389
RPL37A	7.91345	9.64303	10.3349	9.53535	9.83104	9.07906	10.3523	10.5872	8.64832	7.98434	10.229
RPL38	6.65302	8.75557	9.75246	8.59988	9.00111	8.32014	9.43226	9.49805	7.86162	6.85412	8.5168
RPL39	6.34504	8.96337	9.36418	7.72609	8.9017	8.71536	10.141	10.0788	8.84359	7.60786	9.00832
RPL4	8.15783	7.3638	7.39944	8.80537	9.91883	11.4101	11.0418	11.2841	11.0823	11.1936	11.1241
RPL41	9.25516	10.2311	10.5489	10.1988	10.5342	10.3242	12.3903	12.2656	11.1688	10.3736	11.6494
RPL5	8.4612	8.81155	9.25162	10.1694	10.7572	11.4046	11.3671	11.5232	11.2936	11.326	11.3439
RPL6	8.34002	8.07243	8.42212	9.14173	10.347	11.5162	11.9815	11.4977	11.0789	11.3798	11.1242
RPL7	8.62778	8.68924	9.35542	10.0052	10.8261	12.2044	11.9303	11.4928	11.4084	11.3415	11.3548
RPL7A	11.5634	11.1661	12.1868	12.3634	11.7422	11.3716	11.6969	11.9827	11.4232	11.2327	11.7798
RPL8	9.10295	8.389	9.29674	10.7248	10.8524	10.4686	10.1747	11.9975	10.8994	10.3602	10.8063
RPL9	8.46246	8.26353	8.58983	9.66874	10.1189	11.2661	11.3796	11.2659	11.4378	10.9764	11.2548
RPLP0	10.2351	10.0521	10.9512	11.9229	12.5205	12.9569	12.7044	12.7535	12.4385	12.5092	12.4316
RPLP0P2	2.91702	3.46279	3.81202	4.33535	4.67209	5.16917	4.24045	5.1393	4.61248	4.3204	4.32391
RPLP1	10.8393	10.3444	10.9571	11.6511	11.8787	10.9927	12.0167	12.7291	11.949	11.5336	12.4743
RPLP2	9.21882	9.76604	10.3422	11.1022	11.4583	10.6275	11.0171	11.4296	10.4349	9.79843	11.1157
RPS10	9.48063	9.16751	10.0531	11.3336	11.3408	11.3777	10.9761	11.6464	11.1332	11.0856	11.7318
RPS11	10.0387	9.73112	10.5438	11.9195	11.9423	11.3343	10.9455	11.3383	10.9853	10.4959	11.0729
RPS12	10.0766	10.5165	10.8801	11.7288	11.9001	11.7504	12.1344	12.0119	11.4755	11.1029	12.117
RPS13	10.8355	10.8381	11.8853	12.4084	12.7514	12.4802	12.9395	12.1789	12.3055	11.9033	11.7506
RPS14	8.43016	8.01259	9.04763	10.4652	10.4143	10.1785	11.2982	11.6463	11.1961	10.8579	11.3278
RPS15	7.46379	7.51299	8.22599	9.38778	9.79613	9.66132	10.774	10.8228	10.1687	9.61007	10.5656
RPS15A	7.77048	8.40904	8.79891	9.81488	10.2396	9.76658	10.4969	10.7391	10.4101	9.73615	10.4979
RPS16	10.0303	9.48482	9.82388	10.8166	10.9493	11.07	11.584	11.9945	11.6049	11.2605	11.7083
RPS17	9.4237	9.60145	9.94679	11.1225	11.4186	11.0118	11.5999	12.0621	11.4213	10.6698	11.3819
RPS18	9.80104	9.51343	10.1092	11.2268	11.5105	11.5498	11.7774	12.5199	11.7632	11.3863	12.2449
RPS19	9.31775	9.3604	9.82333	11.0009	11.0453	10.6388	10.7754	11.3585	10.6619	10.1375	11.1679
RPS2	8.94555	8.41546	8.3203	9.85828	10.5476	10.1929	10.4787	11.1278	10.6054	10.4682	10.5993
RPS20	10.731	10.2684	10.6287	10.8409	11.2392	11.4288	11.0376	11.0931	10.6634	10.3867	10.9393
RPS21	7.46909	9.24788	10.5196	9.71399	10.0723	9.02333	9.40745	10.014	8.12413	7.41847	9.19233
RPS23	7.19442	7.34766	8.0081	8.85774	8.95774	8.71337	8.8875	9.3446	9.0248	8.35766	8.91636
RPS24	7.80773	8.64511	9.70969	9.7593	9.54388	9.31438	9.85066	8.69514	9.17143	8.21308	8.89409
RPS25	8.61639	9.40829	9.92861	10.1288	10.5216	10.5958	11.4324	11.6154	11.03	10.4613	10.8637
RPS26	7.1643	7.00935	6.95245	7.25515	8.45089	8.67003	10.0663	9.95421	9.25586	9.10324	10.1293
RPS26P11	3.97569	4.28496	4.22772	4.38126	5.24729	5.63545	7.80207	6.70151	6.4422	6.40292	6.56491
RPS27	7.44793	10.5456	11.1126	9.10928	10.5359	10.5229	11.1682	9.61581	8.56364	7.63545	9.41218
RPS27A	8.1903	8.46419	8.94293	9.63622	10.1147	10.7916	11.2945	10.8582	11.176	10.4804	10.762
RPS28	7.93741	8.72941	9.86186	9.54006	10.021	8.92559	9.71393	10.7526	8.77836	8.25071	9.54359
RPS29	6.15873	7.91659	9.0052	7.23316	8.40264	8.83804	8.99082	7.25791	4.93424	5.14271	6.61626
RPS3	9.57693	9.04238	9.98223	10.6932	10.1665	9.75893	10.8476	11.4028	10.7377	10.7039	10.8167
RPS3A	9.13591	8.70515	9.50886	10.475	10.6309	11.8716	11.7579	12.2753	12.0356	11.7902	11.9696
RPS4X	7.86138	7.9236	8.65203	10.0523	10.7363	10.6695	9.71486	11.4892	10.6709	10.3901	10.4232
RPS5	9.32295	8.7613	9.58375	10.9722	11.6334	12.1259	11.088	11.4819	11.0302	11.2081	11.4112
RPS6	10.1296	10.3187	10.8299	11.3042	11.2079	12.3509	11.7811	12.5235	11.6798	11.5478	12.1231
RPS7	8.64311	8.31202	8.95286	9.4355	10.6642	10.8558	11.9811	12.0312	11.5423	11.7755	11.7155
RPS8	9.00471	9.03974	9.29256	10.2587	10.6706	11.0207	11.9392	12.3788	11.8998	11.7179	11.9261
RPS9	7.82593	6.99589	7.62341	9.47641	9.501	9.72432	10.6777	11.3004	10.5123	10.8136	11.0144
RPSA	10.256	9.24693	10.1101	10.2556	10.138	10.2299	10.9612	12.1809	11.2057	11.2116	11.7185
RPSAP58	7.93488	7.04462	7.77194	8.03936	7.93581	8.11885	8.95117	9.95398	9.04808	9.10058	9.47688
RPSAP9	5.57114	5.13949	5.58492	5.76629	5.89429	6.24942	7.07692	7.41699	6.81791	6.82649	6.85024
RSL24D1	6.50227	6.49998	6.89566	7.15319	7.51089	7.54494	7.45726	6.9138	7.4694	7.84399	6.78006
RSRC2	6.15278	6.64992	6.15087	5.98806	7.85524	7.59649	6.45241	5.92638	5.50594	6.55186	6.31918
RWDD1	5.75171	5.93413	4.94387	4.44335	5.19592	4.803	6.82433	6.49598	7.43427	6.84312	5.55193
SAP18	3.0504	4.89175	4.87528	5.66618	8.47022	8.66531	6.83855	7.28486	6.33439	6.91627	7.03138
SBNO1	5.40075	4.78988	4.32947	4.6683	6.67566	5.79571	4.39223	3.74703	4.65548	4.53235	4.73239
SEC11A	5.62964	4.97439	4.62698	5.4895	4.91783	6.08574	6.55703	5.809	7.30387	7.41663	7.78184
SEC61B	9.46043	7.82179	7.90935	8.08289	8.00262	8.00136	7.66536	8.1956	8.26239	7.63264	8.30788
SEC61G	6.48638	6.39045	6.19059	6.07132	6.20431	6.30764	7.47672	7.1744	6.60073	5.30193	7.17178
SERBP1	5.33621	5.08778	4.8617	4.99042	6.46949	7.40452	8.53144	7.38034	8.25042	8.33311	7.96699
SERF2	7.28947	6.02332	6.2265	6.09709	6.32421	6.342	6.86098	6.64203	6.99679	6.63525	7.53515
SET	6.43922	7.38596	7.35962	6.22373	8.34545	8.51236	9.68216	7.88588	8.14483	8.51567	8.9994
SF3A3	8.56702	8.11054	8.46796	8.48225	6.77999	7.17663	5.66576	6.16645	6.2686	6.53011	6.38527
SF3B1	6.83114	6.21332	6.40819	6.72166	6.45609	6.10976	6.80319	5.81433	6.94738	6.61436	6.70284
SF3B14	7.53982	6.55296	6.34499	6.81572	8.79538	8.72342	7.82441	7.44654	7.85075	7.80629	7.7171
SF3B2	5.82154	5.79431	5.60002	5.80002	5.62504	5.46526	5.34817	5.5551	5.55654	5.75773	5.65991
SLC25A6	8.24065	6.96419	6.69593	9.06911	8.72185	8.09321	9.27808	9.80636	9.86767	9.87331	9.06786
SLC35B1	7.30743	5.84372	5.62719	5.61109	7.03492	7.37532	4.45115	4.69791	6.94318	6.23015	5.78307
SMARCC1	5.61307	5.54438	5.31444	4.76198	4.36617	4.64925	6.5444	4.45575	5.26985	5.91558	6.70816
SNHG5	4.24444	5.34727	4.53057	5.11621	6.7304	6.72795	9.51756	5.71861	5.5016	6.38347	8.78921
SNHG8	5.23101	5.23192	5.33935	6.58287	7.28266	6.95786	5.64607	7.493	5.92874	5.73495	5.84357
SNRPB2	7.13913	7.03844	7.23675	6.36009	7.76188	7.10347	7.32821	5.90017	6.10177	6.68263	6.59381
SNRPC	4.53861	4.55436	4.08639	5.49114	7.64657	8.5312	7.16757	8.06005	7.92812	7.64653	8.03749
SNRPD1	7.31633	6.93701	7.03566	6.53696	7.64729	8.1224	7.62908	7.77561	7.51568	7.72568	7.45991
SNRPD2	5.6518	5.16779	4.98798	5.76667	7.26962	7.56457	8.11679	8.61089	7.80339	7.52483	8.87341
SNRPD3	6.83853	6.78875	7.03034	7.51831	8.27006	8.19991	7.18018	7.55932	7.36813	7.41466	8.09729
SNRPE	7.36824	6.97341	6.30723	5.59174	5.96953	5.94658	7.53617	6.74855	7.02207	6.0684	6.61766
SNRPF	5.87247	7.14863	7.25154	7.0745	7.36363	6.04392	7.59156	7.96894	6.60629	6.2749	7.88209
SNRPG	6.3098	6.22316	5.9555	5.3685	6.59538	6.73957	8.45691	7.37355	7.05592	6.99282	7.38525
SRP14	7.34419	6.73689	6.60654	5.57901	8.97664	8.93597	8.85543	8.626	8.21258	8.64099	8.80042
SRSF11	8.08636	8.19424	8.30032	7.93879	7.62573	7.75718	7.27697	6.21833	6.64553	6.86291	7.42178
SRSF7	6.28528	5.51467	5.23545	5.40775	8.28106	9.05848	7.62031	6.8181	7.64796	7.87405	7.64683
SSB	7.63334	7.65811	7.08782	6.4262	5.94096	7.22064	7.33454	7.24162	7.29257	7.59488	8.30591
SSR4	5.89568	4.3711	4.14895	5.91696	5.89727	5.2934	5.67048	7.44232	6.72224	6.68403	7.53581
ST13	4.50515	5.74831	5.5166	6.13646	5.50464	6.31627	7.09505	7.39529	7.62652	7.46539	6.98076
STRAP	7.82661	6.98127	7.04926	7.25012	7.64414	7.37604	7.19707	7.44397	7.45096	7.81675	7.40263
SUB1	6.50793	5.7257	5.44444	4.66159	5.59447	6.62826	6.22641	5.44709	5.75273	5.94559	6.05571
SUGT1	7.80771	7.66641	7.7146	7.48117	5.58137	6.08698	6.64602	5.60361	5.59413	5.88993	6.80064
SUMO1	7.248	6.65957	6.48903	6.59685	5.92358	6.43088	6.75394	6.02363	6.44716	6.1998	7.90635
SUMO2	10.1519	8.84848	8.95668	8.40575	9.18682	9.85859	8.83855	8.69945	8.78492	8.98128	9.44672
TAF1D	4.7733	5.15115	4.42295	4.33479	6.66166	6.78157	6.70428	6.41845	5.73452	6.27999	6.23337
TAF7	4.61471	5.57473	5.59	5.52392	7.43486	7.80172	4.88009	5.34749	4.52079	4.7761	6.5517
TAF9	6.32486	5.53048	5.02106	5.49713	7.27473	8.22379	8.10712	6.74896	7.8871	7.88629	7.13326
TAX1BP1	9.30073	9.5247	9.31318	7.64759	6.13541	7.04519	6.85583	6.3126	6.79065	6.54012	5.44134
TBCA	7.60869	8.10135	8.63092	8.59518	7.25342	6.78868	9.92439	9.61693	10.6763	9.10033	8.25916
TCEA1	2.54952	2.88094	2.49682	3.76904	6.29447	6.60819	6.00302	6.74787	7.73987	5.95916	5.57839
TCEB1	7.0247	6.22723	5.64814	5.71878	7.56117	8.01159	6.98347	6.81124	6.69699	7.18026	6.87267
TCP1	5.84208	6.58372	6.42594	7.3274	7.17828	7.75169	8.77457	9.03649	9.11347	9.01993	8.0548
THRAP3	4.28513	4.02187	3.72389	4.44495	5.00294	5.18171	5.60238	4.68207	5.66268	5.84	5.83627
TIMM23	5.8868	6.79588	6.75708	6.75108	7.02063	7.64176	7.31058	6.4341	6.93488	7.50962	7.18833
TOMM5	5.33275	6.09021	6.51022	6.70991	7.33467	7.6671	6.97209	6.76181	6.07286	7.62672	7.22141
TOMM6	6.45642	4.79485	4.6648	4.44229	7.33665	8.36889	8.96736	8.0543	8.54385	8.61771	7.4919
TOMM7	7.92798	7.8232	8.04641	7.49869	8.17972	7.56923	8.6528	8.50177	6.92614	6.28115	7.62565
TOP1	7.62934	8.05405	7.7153	5.43288	6.16629	5.42714	5.91552	4.00884	5.03549	5.43824	5.47221
TPM3	4.62851	4.34366	4.17344	4.66769	6.64838	6.49522	6.84	6.73501	7.80616	7.38582	6.47684
TPT1	11.8368	11.9318	12.8962	13.9901	13.9315	14.0988	13.2948	13.5943	13.3656	13.3201	12.3241
TRA2B	2.93372	3.4261	2.73857	2.73795	7.0048	6.77535	7.21327	5.59355	6.57151	6.46184	6.32078
TRMT112	9.83978	8.72039	9.0668	9.37489	9.02563	8.36446	7.66411	7.60074	7.12243	7.04704	8.00537
TUBA1A	8.41966	7.81015	7.80766	7.84977	7.21857	6.79899	8.67085	7.00944	8.38526	8.43629	8.45897
TUBA1B	9.93447	9.84444	9.87661	9.08843	9.00126	8.71436	10.5341	8.80565	10.4398	10.4107	10.2031
TUBA1C	12.6846	11.8983	11.8436	11.0842	10.7653	10.1967	11.5018	9.76307	10.7873	10.8657	8.99444
TUBB2C	3.58607	6.65087	7.0619	7.32295	9.49849	9.49124	8.16669	7.74779	8.55983	8.10478	8.23387
TWISTNB	7.10316	6.73781	6.48362	5.74868	5.04277	4.46614	4.57953	5.04883	5.85768	5.42769	5.0857
TXN	6.29372	5.0677	4.40544	5.18018	6.81206	7.09762	8.90023	9.1667	10.7752	8.79109	8.91241
TXN2	7.63416	7.38641	6.83189	7.25875	6.03194	7.11778	5.72054	5.12625	5.9118	6.15076	5.7879
TXNDC17	6.35991	5.5614	5.94693	6.24584	6.4612	4.27701	5.63789	5.41921	5.6246	5.37596	6.35052
TXNL1	4.81301	5.59508	5.5447	6.00894	6.46405	6.2828	6.33978	7.51218	7.45462	7.45195	7.213
UBA52	5.47932	5.21469	5.85956	7.67237	7.73811	7.64077	7.65344	8.23471	7.93388	7.43872	8.07336
UBAP2	4.11016	4.93469	4.51599	5.18325	6.0025	6.18877	5.59627	6.06957	5.29452	5.41118	5.04034
UBB	11.3814	11.3962	11.9745	11.0216	11.2962	12.3026	9.93032	9.9518	9.82746	10.1978	9.94463
UBC	9.49944	9.37604	9.73015	8.14609	8.56563	8.91334	8.14644	8.38816	8.40163	8.28123	8.2818
UBE2D3	7.5806	8.55728	8.94067	9.45337	7.71224	7.34557	7.24678	6.90895	7.19064	7.07039	6.83236
UBE2L3	7.53216	6.69939	6.27007	6.63462	5.77922	6.59136	6.90672	6.76117	7.00973	7.22932	6.75769
UBE2V1	5.10881	6.17844	6.21867	7.01072	5.31763	5.70119	6.14524	6.36597	6.16692	6.37371	6.51817
UBL5	5.24513	5.01078	5.16768	5.77669	6.9533	7.43727	7.37514	7.87866	6.4514	6.21201	7.75477
UBXN1	3.43722	3.29777	3.21201	4.04629	6.92933	7.72817	6.15613	6.49668	6.78003	6.40995	6.2405
UQCRH	4.33882	3.8391	3.8357	4.76603	7.14387	7.55441	9.92499	10.7233	9.98117	8.87696	9.44686
UTP11L	4.0773	5.95064	5.97433	5.48805	6.45926	5.59959	6.02982	5.94768	6.44462	5.67567	5.27724
VDAC2	4.68374	3.62973	3.75712	5.62307	8.09782	8.61285	9.53387	9.34171	9.81814	9.77705	8.70287
WAC	7.74442	7.46568	7.6169	7.8372	6.79819	6.43345	6.397	6.2079	5.60936	6.4525	6.15545
WDR43	4.42368	4.67287	4.3487	4.46989	7.15493	7.55176	6.12898	5.46496	6.29049	6.35009	5.15272
XRCC5	4.02377	4.12946	3.60829	4.18966	6.18385	6.86756	7.26583	7.26823	7.85162	7.85927	8.34477
XRCC6	5.29667	6.0901	5.99748	6.42771	7.46158	7.79467	7.18248	7.97381	8.13363	7.71865	8.24617
XRN2	8.1141	7.51364	7.60696	7.18163	5.96604	5.42973	6.26815	6.96685	6.75617	6.65034	7.34264
YBX1	5.17127	5.83077	5.75587	6.67307	8.73884	8.38538	8.26167	8.81702	9.33835	9.52454	8.80828
YWHAB	9.77803	9.22687	8.93831	7.60203	7.75855	7.63836	7.82006	7.87365	8.12509	8.17679	8.80516
YWHAH	5.89394	5.62309	4.95155	5.00827	4.68182	5.26572	7.4019	6.51288	6.0185	6.9465	6.60712
YWHAQ	7.63297	8.08895	8.01444	7.66212	8.08203	7.09732	7.8277	7.51938	7.76808	7.69707	8.26468
ZC3H15	7.59349	7.46825	7.51538	7.29105	7.31463	7.42942	7.53215	6.97875	6.92405	7.35616	7.31604
ZNF207	5.8067	5.59665	5.34794	5.76954	7.75848	7.79739	6.71238	6.52947	7.34795	7.29772	7.37097
ZNHIT3	7.02019	5.71193	5.89375	7.16018	7.75999	7.569	5.40048	5.61144	5.77185	5.79588	6.17929
